# Large-scale assessment of habitat quality and quantity change on declining European butterflies

**DOI:** 10.1101/2022.09.29.510048

**Authors:** Nicolas Chazot, Søren Faurby, Chris van Swaay, Johan Ekroos, Niklas Wahlberg, Christine D. Bacon, Alexandre Antonelli

## Abstract

The rapid decline of biodiversity as a consequence of increased environmental impact by human activities requires urgent action against the ongoing crisis. At the heart of conservation policy is the debate on quality versus quantity: should the post-2020 Global Biodiversity Framework focus on maximising total protected area, or pursue instead qualitative targets? To improve conservation practices, we need to both understand the current trend of biodiversity and the factors driving the decline. We address this by: (1) projecting current European butterfly population trends for the next 50 and 100 years, (2) comparing the decline in species richness, phylogenetic diversity and habitat specialization among different habitats, and (3) estimating the relationship between recent trends in habitat quality or quantity and the decline of multiple metrics of European butterfly diversity. We do not find any significant relationship between diversity loss and habitat area loss and conclude that neither long-term nor short-term changes in habitat area are primary predictors of large-scale butterfly decline in Europe. Habitat quality emerges as the most crucial factor in our analyses – both the area affected and the severity of habitat quality reduction. Habitat degradation causes vegetation changes in structure and diversity, which affect butterfly survival. We also estimate a higher decline of habitat specialists than generalist species. We conclude that habitat protection cannot focus solely on the maximization of habitat area but urgently needs to restore high quality ecosystems to provide the full range of ecological requirements for biodiversity.
