## Supplementary Information S1.1 for "Large-scale assessment of habitat quality and quantity change on declining European butterflies"

### Sheet: RedBookList_2009_dataset
Supplementary table:
Population trends between 1999 and 2009 used to produce the 2009 report on the state of European butterflies (https://ec.europa.eu/environment/nature/conservation/species/redlist/downloads/European_butterflies.pdf).
Two types of trends were used: distribution trends ("dis_"), and population trends ("pop_"). For each species, a mean, a minimnum and a maximum trends are available.
A value of 1 indicates a stable population during the given period of time. A value below 1 indicates a delining population. A value above 1 indicates increasing population.
Species	dis_mean	dis_min	dis_max	pop_mean	pop_min	pop_max
Erynnis_tages	0.99	0.93	1.07	0.97	0.92	1.04
Erynnis_marloyi	1	0.94	1.09	1	0.94	1.09
Carcharodus_alceae	0.99	0.92	1.08	1	0.94	1.09
Carcharodus_tripolinus	1	0.94	1.09	1	0.94	1.09
Carcharodus_lavatherae	0.95	0.45	1.06	0.92	0.4	1.05
Carcharodus_floccifera	0.85	0.6	1.05	0.85	0.6	1.05
Carcharodus_orientalis	1	0.85	1.09	0.99	0.84	1.09
Carcharodus_baeticus	1	0.94	1.09	1	0.94	1.09
Spialia_phlomidis	1	0.94	1.09	1	0.94	1.09
Spialia_sertorius	0.99	0.87	1.08	0.99	0.85	1.08
Spialia_orbifer	0.98	0.93	1.04	1.09	0.96	1.17
Spialia_therapne	1	0.94	1.09	1	0.94	1.09
Muschampia_proto	0.99	0.94	1.07	1	0.94	1.09
Muschampia_tessellum	1	0.94	1.09	1	0.94	1.09
Muschampia_cribrellum	0.99	0.94	1.07	0.99	0.93	1.07
Pyrgus_carthami	0.98	0.77	1.08	0.97	0.77	1.07
Pyrgus_sidae	1	0.93	1.09	1	0.93	1.09
Pyrgus_andromedae	0.95	0.89	1.04	0.92	0.84	1.03
Pyrgus_cacaliae	0.95	0.89	1.02	0.92	0.86	1
Pyrgus_centaureae	0.92	0.9	0.94	0.95	0.91	1.01
Pyrgus_malvae	0.98	0.92	1.05	0.97	0.92	1.04
Pyrgus_malvoides	1	0.94	1.09	1	0.94	1.09
Pyrgus_serratulae	0.99	0.88	1.08	0.99	0.87	1.08
Pyrgus_onopordi	1	0.94	1.09	1	0.94	1.09
Pyrgus_carlinae	1	0.94	1.09	1	0.94	1.09
Pyrgus_cirsii	0.84	0.24	0.93	0.79	0.19	0.89
Pyrgus_cinarae	1	0.94	1.09	1	0.94	1.09
Pyrgus_armoricanus	0.98	0.92	1.07	0.98	0.9	1.06
Pyrgus_alveus	1.06	0.98	1.15	1.03	0.94	1.12
Pyrgus_warrenensis	0.94	0.88	1.03	0.92	0.85	1.01
Heteropterus_morpheus	0.99	0.94	1.08	0.99	0.93	1.07
Carterocephalus_palaemon	0.99	0.93	1.07	0.99	0.93	1.07
Carterocephalus_silvicola	1	0.94	1.09	1	0.94	1.09
Thymelicus_lineola	1.02	0.96	1.11	1.02	0.96	1.11
Thymelicus_sylvestris	0.99	0.93	1.07	0.99	0.93	1.07
Thymelicus_acteon	0.94	0.88	1.01	0.93	0.91	0.96
Hesperia_comma	0.87	0.82	0.96	0.84	0.8	0.91
Ochlodes_sylvanus	1.02	0.96	1.1	0.98	0.93	1.07
Gegenes_pumilio	1	0.88	1.09	1	0.88	1.09
Gegenes_nostrodamus	1	0.94	1.09	1	0.94	1.09
Pelopidas_thrax	1	0.94	1.09	1	0.94	1.09
Zerynthia_rumina	1	0.94	1.08	0.97	0.96	0.99
Zerynthia_polyxena	0.98	0.83	1.05	1.05	0.96	1.12
Zerynthia_cerisy	1.02	0.59	1.12	1.01	0.59	1.12
Zerynthia_cretica	1	0.94	1.09	1	0.94	1.09
Archon_apollinus	1	0.94	1.09	1	0.94	1.09
Parnassius_mnemosyne	0.9	0.8	0.95	0.87	0.73	0.92
Parnassius_phoebus	0.86	0.57	0.92	0.88	0.54	0.92
Parnassius_apollo	0.84	0.67	0.9	0.81	0.59	0.86
Iphiclides_podalirius	1.01	0.95	1.1	1.01	0.95	1.1
Papilio_machaon	0.99	0.93	1.07	0.98	0.92	1.07
Papilio_hospiton	1.14	1.08	1.21	1.07	1.05	1.1
Papilio_alexanor	0.95	0.83	1.02	0.95	0.82	0.99
Leptidea_sinapis	0.99	0.93	1.08	0.99	0.93	1.08
Leptidea_reali	0.97	0.9	1.06	0.96	0.88	1.05
Leptidea_duponcheli	1	0.94	1.08	0.99	0.94	1.08
Leptidea_morsei	1.33	0.94	1.42	1.32	0.73	1.42
Anthocharis_cardamines	0.99	0.93	1.07	0.99	0.93	1.06
Anthocharis_euphenoides	1	0.94	1.09	1	0.99	1.01
Anthocharis_damone	1	0.94	1.09	1	0.94	1.09
Anthocharis_gruneri	1	0.94	1.09	1	0.94	1.09
Zegris_eupheme	0.99	0.93	1.08	0.99	0.93	1.08
Euchloe_belemia	1	0.94	1.09	1	0.94	1.09
Euchloe_hesperidum	1	0.94	1.09	1	0.94	1.09
Euchloe_crameri	1	0.94	1.09	1	0.96	1.06
Euchloe_simplonia	1	0.94	1.09	0.99	0.93	1.08
Euchloe_ausonia	0.99	0.93	1.08	0.99	0.92	1.08
Euchloe_tagis	1	0.94	1.09	1	0.94	1.09
Euchloe_insularis	1	0.94	1.09	1	0.94	1.09
Euchloe_charlonia	1	0.94	1.09	1	0.94	1.09
Euchloe_penia	1	0.94	1.09	1	0.94	1.09
Aporia_crataegi	0.98	0.92	1.08	0.97	0.9	1.07
Pieris_brassicae	0.99	0.93	1.07	0.98	0.92	1.06
Pieris_cheiranthi	0.92	0.9	0.94	0.89	0.87	0.92
Pieris_krueperi	1	0.94	1.09	1	0.94	1.09
Pieris_mannii	0.94	0.57	1.06	0.97	0.58	1.09
Pieris_rapae	1	0.94	1.09	0.99	0.94	1.07
Pieris_ergane	1.02	0.96	1.1	1.04	0.98	1.12
Pieris_napi	1	0.94	1.09	1	0.94	1.08
Pieris_bryoniae	0.93	0.86	0.97	1	0.98	1.01
Pieris_balcana	1	0.94	1.09	1.01	0.95	1.1
Pontia_callidice	1	0.94	1.09	1	0.94	1.09
Pontia_daplidice	1	0.94	1.09	1	0.94	1.09
Pontia_edusa	1.01	0.94	1.1	1.01	0.94	1.1
Pontia_chloridice	1	0.94	1.09	1	0.94	1.09
Colotis_evagore	1.1	1.05	1.16	1.1	1.05	1.16
Catopsilia_florella	1.19	1.09	1.3	1.19	1.09	1.3
Colias_phicomone	0.9	0.41	1.01	0.88	0.38	0.98
Colias_tyche	0.92	0.9	0.94	0.9	0.87	0.92
Colias_palaeno	0.96	0.83	1.05	0.95	0.88	1.04
Colias_erate	1	0.94	1.09	0.99	0.93	1.08
Colias_crocea	0.98	0.93	1.06	0.98	0.92	1.06
Colias_hecla	1	0.94	1.09	1	0.94	1.09
Colias_myrmidone	0.7	0.26	0.83	0.67	0.25	0.84
Colias_chrysotheme	0.81	0.43	0.91	0.76	0.41	0.86
Colias_aurorina	1	0.94	1.09	1	0.94	1.09
Colias_caucasica	0.99	0.93	1.08	0.99	0.93	1.08
Colias_hyale	1	0.94	1.08	0.99	0.93	1.08
Colias_alfacariensis	1.02	0.96	1.08	1.01	0.95	1.07
Gonepteryx_rhamni	1.01	0.95	1.09	1	0.94	1.09
Gonepteryx_farinosa	1	0.94	1.09	1	0.94	1.09
Gonepteryx_cleopatra	0.98	0.78	1.09	1.03	0.83	1.1
Gonepteryx_cleobule	1	0.94	1.09	1	0.94	1.09
Hamearis_lucina	0.93	0.88	0.98	0.81	0.77	0.9
Cigaritis_acamas	0.92	0.9	0.94	0.89	0.87	0.92
Lycaena_phlaeas	0.99	0.93	1.08	0.97	0.92	1.04
Lycaena_helle	0.84	0.7	0.9	0.8	0.49	0.89
Lycaena_dispar	1.03	0.9	1.12	0.82	0.78	1.03
Lycaena_virgaureae	0.96	0.91	1.03	0.9	0.84	0.97
Lycaena_ottomana	1.01	0.95	1.1	1	0.94	1.09
Lycaena_tityrus	0.97	0.91	1.05	0.96	0.91	1.06
Lycaena_bleusei	1.02	0.96	1.11	1.02	0.96	1.11
Lycaena_alciphron	0.98	0.73	1.09	0.95	0.72	1.07
Lycaena_hippothoe	0.94	0.72	1.02	0.92	0.71	1
Lycaena_candens	0.4	0.17	0.8	0.4	0.17	0.8
Lycaena_thersamon	0.98	0.92	1.06	0.74	0.72	0.9
Lycaena_thetis	1	0.94	1.09	1	0.94	1.09
Thecla_betulae	0.96	0.86	1.06	0.95	0.86	1.05
Favonius_quercus	0.99	0.93	1.07	0.94	0.86	1.01
Laeosopis_roboris	1	0.94	1.09	1	0.94	1.09
Tomares_ballus	0.93	0.9	0.95	0.96	0.96	0.97
Tomares_nogelii	0.83	0.77	0.9	0.77	0.69	0.87
Tomares_callimachus	0.92	0.9	0.94	0.89	0.87	0.92
Callophrys_rubi	0.99	0.93	1.08	0.98	0.92	1.06
Callophrys_avis	0.95	0.93	0.98	1.02	0.97	1.09
Satyrium_w-album	0.98	0.9	1.08	0.97	0.91	1.06
Satyrium_pruni	0.99	0.92	1.08	0.99	0.92	1.08
Satyrium_spini	1	0.94	1.09	1	0.93	1.09
Satyrium_ilicis	0.92	0.77	1.01	0.9	0.71	1.03
Satyrium_esculi	1	0.94	1.09	1.02	1.01	1.03
Satyrium_acaciae	0.97	0.9	1.06	1	0.92	1.09
Satyrium_ledereri	1	0.94	1.09	1	0.94	1.09
Neolycaena_rhymnus	0.83	0.77	0.9	0.77	0.69	0.87
Lampides_boeticus	0.97	0.86	1.07	0.96	0.87	1.05
Cacyreus_marshalli	2.59	1.23	3.17	1.18	1.05	1.28
Leptotes_pirithous	0.95	0.8	1.08	0.93	0.8	1.02
Azanus_ubaldus	1	0.94	1.09	1	0.94	1.09
Cyclyrius_webbianus	1	0.94	1.09	1	0.94	1.09
Tarucus_theophrastus	1	0.94	1.09	1	0.94	1.09
Tarucus_balkanicus	0.73	0.17	1	0.73	0.17	1
Zizeeria_knysna	1	0.96	1.05	0.94	0.9	0.99
Cupido_minimus	1	0.94	1.09	1	0.95	1.09
Cupido_osiris	0.92	0.73	1.08	0.92	0.73	1.08
Cupido_lorquinii	1	0.94	1.09	1	0.94	1.09
Cupido_argiades	1	0.92	1.09	1	0.93	1.09
Cupido_decoloratus	0.93	0.68	1.08	0.87	0.63	1
Cupido_alcetas	1.09	1.03	1.15	1.08	0.91	1.12
Celastrina_argiolus	1.02	0.95	1.1	1.01	0.95	1.09
Pseudophilotes_baton	0.97	0.9	1.06	0.95	0.87	1.05
Pseudophilotes_panoptes	1	0.94	1.09	0.96	0.96	0.96
Pseudophilotes_vicrama	0.94	0.62	1.03	0.94	0.55	1.03
Pseudophilotes_abencerragus	1	0.94	1.09	1	0.94	1.09
Pseudophilotes_barbagiae	1	0.94	1.09	1	0.94	1.09
Pseudophilotes_bavius	0.93	0.8	0.96	0.9	0.74	0.94
Scolitantides_orion	0.92	0.89	0.94	0.9	0.85	0.93
Glaucopsyche_alexis	0.94	0.86	1.04	0.9	0.83	1.01
Glaucopsyche_paphos	1	0.94	1.09	1	0.94	1.09
Glaucopsyche_melanops	1.22	1.01	1.34	0.97	0.95	0.99
Iolana_iolas	0.76	0.41	1.01	0.76	0.41	1.01
Phengaris_arion	0.79	0.68	0.92	0.68	0.6	0.74
Phengaris_teleius	0.83	0.78	0.89	0.62	0.18	0.9
Phengaris_nausithous	0.92	0.89	0.96	0.86	0.75	0.93
Phengaris_alcon	0.9	0.85	0.93	0.86	0.83	0.9
Luthrodes_galba	0.92	0.9	0.94	0.89	0.87	0.92
Turanana_taygetica	1	0.94	1.09	1	0.94	1.09
Freyeria_trochylus	1	0.94	1.09	1	0.94	1.09
Kretania_pylaon	0.83	0.77	0.9	0.77	0.69	0.87
Kretania_sephirus	0.95	0.92	0.99	0.95	0.91	0.99
Kretania_trappi	0.99	0.94	1.07	0.99	0.93	1.07
Kretania_hesperica	0.91	0.86	0.96	0.92	0.9	0.94
Plebejus_argus	1	0.94	1.08	0.98	0.92	1.06
Plebejus_idas	0.99	0.93	1.06	0.99	0.95	1.05
Plebejus_bellieri	1	0.95	1.06	1	0.99	1.02
Plebejus_argyrognomon	0.98	0.85	1.06	1	0.88	1.08
Agriades_optilete	0.99	0.87	1.08	0.99	0.87	1.08
Plebejidea_loewii	1	0.94	1.09	1	0.94	1.09
Kretania_eurypilus	1	0.94	1.09	1	0.94	1.09
Kretania_psylorita	1	0.94	1.09	1	0.94	1.09
Agriades_pyrenaicus	1	0.94	1.08	1	0.95	1.07
Agriades_dardanus	0.94	0.91	0.97	0.91	0.88	0.95
Agriades_glandon	0.97	0.91	1.06	0.96	0.89	1.05
Agriades_aquilo	1	0.94	1.09	1	0.94	1.09
Agriades_zullichi	0.96	0.91	1.01	0.92	0.9	0.94
Agriades_orbitulus	0.95	0.89	1.04	0.93	0.86	1.02
Eumedonia_eumedon	0.99	0.9	1.07	0.98	0.9	1.07
Aricia_cramera	1.04	0.97	1.13	1	0.98	1.02
Aricia_agestis	1	0.94	1.09	0.99	0.93	1.08
Aricia_artaxerxes	0.99	0.93	1.08	0.99	0.92	1.07
Aricia_morronensis	1	0.94	1.09	1	0.94	1.09
Aricia_anteros	0.74	0.13	1	0.71	0.12	0.98
Aricia_nicias	0.92	0.86	0.99	0.92	0.86	0.98
Cyaniris_semiargus	0.97	0.91	1.05	0.97	0.92	1.04
Neolysandra_coelestina	1	0.94	1.09	1	0.94	1.09
Polyommatus_escheri	1	0.94	1.09	0.93	0.9	0.96
Polyommatus_dorylas	0.91	0.66	1.02	0.82	0.55	0.98
Polyommatus_golgus	1	0.94	1.09	1	0.94	1.09
Polyommatus_nivescens	1	0.94	1.09	1	0.94	1.09
Polyommatus_amandus	1.01	0.95	1.1	0.99	0.93	1.08
Polyommatus_thersites	0.95	0.89	1.03	0.93	0.86	1.01
Polyommatus_icarus	1	0.94	1.08	1	0.94	1.08
Polyommatus_eros	0.91	0.27	1.05	0.89	0.25	1.02
Polyommatus_daphnis	0.99	0.93	1.07	0.87	0.82	1
Lysandra_bellargus	0.97	0.72	1.08	0.96	0.71	1.07
Lysandra_coridon	0.98	0.92	1.05	0.96	0.9	1.03
Lysandra_caelestissima	1	0.94	1.09	1	0.94	1.09
Lysandra_corydonius	1	0.94	1.09	1	0.94	1.09
Lysandra_hispana	1	0.95	1.06	1	0.98	1.03
Lysandra_albicans	1	0.94	1.09	1	0.94	1.09
Polyommatus_admetus	0.97	0.78	1.05	0.97	0.78	1.05
Polyommatus_fabressei	1	0.94	1.09	1	0.94	1.09
Polyommatus_humedasae	1	0.94	1.09	0.83	0.77	0.9
Polyommatus_ripartii	0.98	0.57	1.07	0.97	0.51	1.05
Polyommatus_aroaniensis	1	0.94	1.09	1	0.94	1.09
Polyommatus_dolus	1	0.95	1.06	1	0.98	1.03
Polyommatus_fulgens	1	0.94	1.09	1	0.94	1.09
Polyommatus_iphigenia	1	0.94	1.09	1	0.94	1.09
Polyommatus_damon	0.93	0.44	1.04	0.91	0.41	1
Polyommatus_damone	0.83	0.77	0.9	0.77	0.69	0.87
Libythea_celtis	1.05	0.96	1.14	1	0.92	1.1
Argynnis_paphia	1.01	0.94	1.1	1.01	0.94	1.1
Argynnis_pandora	1.01	0.95	1.1	1	0.94	1.09
Speyeria_aglaja	0.98	0.93	1.06	0.97	0.92	1.05
Fabriciana_adippe	1	0.94	1.09	0.98	0.92	1.07
Fabriciana_niobe	0.96	0.82	1.05	0.95	0.81	1.05
Fabriciana_elisa	1	0.94	1.09	1	0.94	1.09
Argynnis_laodice	1	0.93	1.09	1	0.92	1.09
Issoria_lathonia	1.01	0.95	1.1	1.01	0.95	1.09
Brenthis_ino	0.97	0.89	1.05	0.96	0.89	1.04
Brenthis_daphne	1.03	0.96	1.11	0.94	0.9	1.06
Brenthis_hecate	0.98	0.91	1.07	1.02	0.89	1.14
Boloria_eunomia	0.96	0.9	1.05	0.94	0.77	1.05
Boloria_euphrosyne	0.99	0.93	1.07	0.98	0.92	1.05
Boloria_titania	0.93	0.65	1.02	0.92	0.61	1.03
Boloria_selene	0.99	0.92	1.07	0.97	0.91	1.04
Boloria_chariclea	0.96	0.92	1.02	0.95	0.91	1.01
Boloria_freija	0.92	0.88	0.94	0.91	0.86	0.93
Boloria_dia	1	0.94	1.09	1	0.93	1.08
Boloria_polaris	0.92	0.9	0.95	0.89	0.87	0.92
Boloria_thore	0.94	0.9	1	0.89	0.85	0.93
Boloria_frigga	0.92	0.88	0.94	0.92	0.89	0.94
Boloria_improba	1	0.94	1.09	0.92	0.9	0.94
Boloria_pales	0.9	0.53	0.99	0.88	0.44	0.98
Boloria_napaea	1	0.94	1.08	1	0.94	1.08
Boloria_aquilonaris	0.98	0.87	1.07	0.98	0.91	1.07
Boloria_graeca	0.62	0.11	0.95	0.62	0.11	0.95
Vanessa_atalanta	1.01	0.95	1.1	1.05	0.99	1.12
Vanessa_vulcania	1	0.94	1.09	1	0.94	1.09
Vanessa_cardui	1.02	0.96	1.11	0.99	0.93	1.07
Vanessa_virginiensis	3.06	0.9	3.92	0.98	0.65	1.08
Aglais_io	1.02	0.96	1.11	1	0.94	1.08
Aglais_urticae	0.99	0.93	1.08	0.97	0.91	1.05
Aglais_ichnusa	1	0.94	1.09	1	0.94	1.09
Polygonia_c-album	1.02	0.96	1.1	1.03	0.97	1.11
Polygonia_egea	0.99	0.91	1.08	1	0.92	1.09
Araschnia_levana	1.06	0.97	1.15	1.05	0.97	1.13
Nymphalis_antiopa	0.98	0.87	1.07	0.98	0.87	1.07
Nymphalis_polychloros	1.01	0.95	1.1	1	0.94	1.09
Nymphalis_xanthomelas	0.79	0.12	1.29	0.79	0.12	1.29
Nymphalis_vaualbum	0.43	0.06	0.62	0.51	0.09	0.69
Euphydryas_iduna	1	0.94	1.09	1	0.94	1.09
Euphydryas_cynthia	0.92	0.86	1	0.89	0.81	0.98
Euphydryas_intermedia	1	0.94	1.08	0.99	0.93	1.08
Euphydryas_maturna	0.89	0.63	1.02	0.92	0.72	1.04
Euphydryas_desfontainii	1	0.94	1.09	1	0.94	1.09
Euphydryas_aurinia	0.9	0.84	0.96	0.93	0.87	0.97
Melitaea_cinxia	1	0.93	1.08	0.95	0.9	1.03
Melitaea_phoebe	0.98	0.92	1.05	0.97	0.94	1.02
Melitaea_aetherie	1.1	1.02	1.2	1	0.94	1.09
Melitaea_arduinna	0.95	0.91	0.99	0.95	0.91	0.99
Melitaea_trivia	1.63	1.21	1.76	1.66	1.22	1.79
Melitaea_didyma	1	0.94	1.09	1	0.94	1.08
Melitaea_diamina	0.98	0.85	1.07	0.97	0.85	1.05
Melitaea_deione	1.02	0.96	1.11	1	0.94	1.09
Melitaea_varia	1	0.94	1.09	1	0.94	1.09
Melitaea_parthenoides	0.97	0.9	1.06	0.95	0.87	1.04
Melitaea_aurelia	0.92	0.68	1	0.88	0.61	0.95
Melitaea_britomartis	0.99	0.93	1.08	0.97	0.69	1.07
Melitaea_asteria	0.9	0.84	0.98	0.86	0.79	0.96
Melitaea_athalia	0.99	0.93	1.07	0.99	0.94	1.08
Limenitis_populi	1.01	0.87	1.13	0.99	0.86	1.11
Limenitis_camilla	1.01	0.89	1.12	0.99	0.88	1.09
Limenitis_reducta	0.99	0.81	1.08	1	0.79	1.08
Neptis_sappho	0.88	0.54	1.16	0.9	0.58	1.17
Neptis_rivularis	1.07	0.99	1.15	0.93	0.69	1.07
Charaxes_jasius	1	0.94	1.09	1.01	0.96	1.06
Apatura_metis	0.97	0.92	1.03	0.97	0.92	1.02
Apatura_ilia	1.01	0.94	1.1	1	0.94	1.09
Apatura_iris	1.01	0.95	1.1	1	0.94	1.09
Kirinia_roxelana	0.97	0.9	1.05	0.97	0.9	1.06
Kirinia_climene	1.14	1.05	1.25	1.14	1.05	1.25
Pararge_aegeria	1.02	0.96	1.1	1.02	0.97	1.1
Pararge_xiphioides	1	0.94	1.09	1	0.94	1.09
Pararge_xiphia	0.92	0.9	0.94	0.89	0.87	0.92
Lasiommata_megera	0.99	0.93	1.08	0.99	0.93	1.07
Lasiommata_paramegaera	1	0.95	1.07	1	0.97	1.04
Lasiommata_petropolitana	0.95	0.81	1	0.91	0.72	0.99
Lasiommata_maera	0.98	0.92	1.08	0.98	0.92	1.08
Lopinga_achine	0.84	0.59	0.92	0.86	0.55	0.95
Ypthima_asterope	1	0.94	1.09	1	0.94	1.09
Coenonympha_tullia	0.92	0.75	0.97	0.87	0.69	0.94
Coenonympha_oedippus	0.8	0.14	0.99	0.72	0.12	0.93
Coenonympha_rhodopensis	1.02	0.96	1.11	1.08	1	1.18
Coenonympha_arcania	0.99	0.94	1.06	0.98	0.93	1.04
Coenonympha_glycerion	0.99	0.93	1.08	0.99	0.93	1.07
Coenonympha_gardetta	0.95	0.89	1.03	0.92	0.85	1.02
Coenonympha_orientalis	0.32	0.03	0.72	0.32	0.03	0.72
Coenonympha_corinna	1	0.94	1.09	1	0.94	1.08
Coenonympha_dorus	1	0.94	1.09	0.93	0.92	0.95
Coenonympha_hero	0.87	0.56	0.93	0.83	0.49	0.9
Coenonympha_leander	1	0.94	1.09	1	0.94	1.09
Coenonympha_pamphilus	1	0.93	1.08	0.99	0.94	1.07
Coenonympha_thyrsis	1	0.94	1.09	1	0.94	1.09
Coenonympha_phryne	0.23	0.01	0.6	0.17	0.01	0.44
Pyronia_tithonus	1	0.78	1.11	0.93	0.75	1
Pyronia_cecilia	1	0.93	1.09	0.94	0.9	0.97
Pyronia_bathseba	1.01	0.95	1.1	0.98	0.97	1
Aphantopus_hyperantus	0.99	0.93	1.08	1	0.94	1.09
Maniola_telmessia	1	0.94	1.09	1	0.94	1.09
Maniola_cypricola	1	0.94	1.09	1	0.94	1.09
Maniola_nurag	1	0.94	1.09	1	0.94	1.09
Maniola_chia	1	0.94	1.09	1	0.94	1.09
Maniola_jurtina	0.99	0.94	1.08	0.99	0.94	1.07
Hyponephele_lycaon	0.96	0.88	1.04	0.84	0.78	0.96
Hyponephele_lupina	1.7	1.43	1.89	1.7	1.43	1.89
Proterebia_phegea	1.2	1.01	1.31	1.2	1	1.31
Erebia_ligea	0.97	0.92	1.06	0.96	0.9	1.06
Erebia_euryale	0.89	0.85	0.94	0.87	0.65	1
Erebia_eriphyle	0.94	0.91	0.98	0.92	0.89	0.97
Erebia_manto	0.9	0.61	0.95	0.88	0.37	0.95
Erebia_claudina	0.83	0.77	0.9	0.77	0.69	0.87
Erebia_flavofasciata	0.99	0.94	1.08	0.99	0.93	1.08
Erebia_epiphron	0.94	0.89	1	0.92	0.86	0.99
Erebia_orientalis	1	0.94	1.09	1	0.94	1.09
Erebia_christi	1	0.94	1.09	0.71	0.63	0.8
Erebia_pharte	0.93	0.54	1.03	0.91	0.53	1.02
Erebia_melampus	0.97	0.93	1.04	0.96	0.92	1.03
Erebia_sudetica	0.97	0.93	1.04	0.53	0.04	0.89
Erebia_aethiops	0.86	0.65	0.95	0.85	0.78	0.93
Erebia_triarius	1.01	0.95	1.1	1	0.94	1.09
Erebia_embla	0.92	0.88	0.94	0.91	0.86	0.93
Erebia_disa	0.95	0.92	1	0.95	0.92	1
Erebia_medusa	0.93	0.88	0.99	0.95	0.91	1
Erebia_polaris	1	0.94	1.09	1	0.94	1.09
Erebia_albergana	0.99	0.93	1.08	0.98	0.92	1.07
Erebia_pluto	0.97	0.91	1.05	0.95	0.89	1.04
Erebia_gorge	0.93	0.87	1.01	0.9	0.83	1
Erebia_rhodopensis	1	0.94	1.09	1	0.94	1.09
Erebia_aethiopella	1	0.94	1.09	1	0.94	1.09
Erebia_mnestra	0.99	0.93	1.09	0.99	0.93	1.08
Erebia_gorgone	1	0.94	1.09	1	0.94	1.09
Erebia_epistygne	0.85	0.81	0.89	0.8	0.8	0.8
Erebia_ottomana	1	0.94	1.09	1	0.94	1.09
Erebia_tyndarus	0.97	0.91	1.05	0.95	0.89	1.04
Erebia_nivalis	0.94	0.91	0.97	0.91	0.88	0.95
Erebia_calcarius	1	0.94	1.09	1	0.94	1.09
Erebia_cassioides	0.96	0.53	1.07	0.96	0.53	1.07
Erebia_hispania	1	0.94	1.09	1	0.94	1.09
Erebia_rondoui	1	0.95	1.06	1	0.98	1.02
Erebia_pronoe	0.89	0.83	0.96	0.84	0.77	0.94
Erebia_lefebvrei	1	0.94	1.09	1	0.94	1.09
Erebia_scipio	1	0.94	1.09	1	0.94	1.09
Erebia_stiria	0.99	0.93	1.08	0.99	0.93	1.08
Erebia_styx	0.93	0.87	1.03	0.9	0.81	1
Erebia_montana	0.98	0.92	1.06	0.96	0.9	1.06
Erebia_zapateri	1	0.94	1.09	1	0.94	1.09
Erebia_neoridas	1	0.94	1.09	1	0.94	1.09
Erebia_melas	1.01	0.96	1.08	0.91	0.83	1
Erebia_oeme	0.94	0.88	1.03	0.95	0.87	1.04
Erebia_meolans	0.98	0.91	1.06	0.96	0.9	1.06
Erebia_palarica	1	0.94	1.09	1	0.94	1.09
Erebia_pandrose	0.99	0.93	1.08	0.99	0.93	1.08
Erebia_sthennyo	1	0.94	1.09	1	0.94	1.09
Melanargia_russiae	0.99	0.93	1.08	0.98	0.92	1.07
Melanargia_galathea	0.98	0.93	1.07	0.98	0.93	1.06
Melanargia_lachesis	1.2	1.01	1.33	1.19	1.05	1.21
Melanargia_larissa	0.99	0.93	1.06	0.99	0.93	1.06
Melanargia_arge	1	0.94	1.09	1	0.94	1.09
Melanargia_occitanica	1	0.94	1.09	0.79	0.79	0.8
Melanargia_pherusa	1	0.94	1.09	1	0.94	1.09
Melanargia_ines	1.09	0.97	1.19	1	0.94	1.09
Satyrus_ferula	1.01	0.95	1.1	1.03	0.95	1.13
Satyrus_actaea	1	0.94	1.09	1	0.94	1.09
Minois_dryas	0.96	0.73	1.08	0.96	0.7	1.08
Hipparchia_fagi	0.94	0.65	1.04	0.84	0.59	0.98
Hipparchia_hermione	0.95	0.71	1.05	0.94	0.65	1.04
Hipparchia_syriaca	0.95	0.91	0.99	0.92	0.88	0.98
Hipparchia_neomiris	1	0.95	1.06	1	0.99	1.02
Hipparchia_aristaeus	1	0.94	1.09	1	0.94	1.08
Hipparchia_cretica	1	0.94	1.09	1	0.94	1.09
Hipparchia_semele	1.17	0.99	1.27	1.06	0.94	1.12
Hipparchia_leighebi	1	0.94	1.09	1	0.94	1.09
Hipparchia_sbordonii	1	0.94	1.09	1	0.94	1.09
Hipparchia_neapolitana	1	0.94	1.09	1	0.94	1.09
Hipparchia_mersina	1	0.94	1.09	1	0.94	1.09
Hipparchia_volgensis	1	0.94	1.09	1	0.94	1.09
Hipparchia_christenseni	1	0.94	1.09	1	0.94	1.09
Hipparchia_pellucida	1	0.94	1.09	1	0.94	1.09
Hipparchia_cypriensis	1	0.94	1.09	1	0.94	1.09
Hipparchia_statilinus	0.94	0.74	1.06	0.85	0.46	0.96
Hipparchia_fatua	1	0.94	1.09	1	0.94	1.09
Hipparchia_fidia	1	0.94	1.09	1.05	1.02	1.08
Hipparchia_maderensis	0.92	0.9	0.94	0.89	0.87	0.92
Hipparchia_azorina	0.83	0.77	0.9	1	0.94	1.09
Hipparchia_miguelensis	0.83	0.77	0.9	1	0.94	1.09
Hipparchia_wyssii	1	0.94	1.09	1	0.94	1.09
Hipparchia_bacchus	1	0.94	1.09	1	0.94	1.09
Hipparchia_gomera	1	0.94	1.09	1	0.94	1.09
Hipparchia_tilosi	1	0.94	1.09	1	0.94	1.09
Hipparchia_tamadabae	1	0.94	1.09	1	0.94	1.09
Hipparchia_senthes	1	0.93	1.09	0.99	0.93	1.08
Arethusana_arethusa	0.97	0.91	1.05	0.96	0.9	1.05
Brintesia_circe	0.98	0.61	1.09	0.99	0.62	1.08
Chazara_briseis	0.83	0.38	0.96	0.82	0.37	0.93
Chazara_prieuri	0.97	0.92	1.02	0.96	0.89	1.02
Pseudochazara_geyeri	1	0.94	1.09	1	0.94	1.09
Pseudochazara_graeca	1	0.94	1.09	1	0.94	1.09
Pseudochazara_euxina	0.92	0.9	0.94	0.89	0.87	0.92
Pseudochazara_mercurius	1	0.94	1.09	1	0.94	1.09
Pseudochazara_tisiphone	1	0.94	1.09	1	0.94	1.09
Pseudochazara_cingovskii	1	0.94	1.08	1	0.94	1.08
Pseudochazara_anthelea	1	0.94	1.09	1	0.94	1.09
Oeneis_norna	0.99	0.93	1.07	0.98	0.93	1.06
Oeneis_bore	0.92	0.9	0.94	0.92	0.9	0.94
Oeneis_glacialis	0.93	0.87	1.01	0.9	0.83	0.99
Oeneis_jutta	0.96	0.92	1.02	0.93	0.91	0.94
Danaus_plexippus	1	0.94	1.09	1	0.94	1.09
Danaus_chrysippus	1	0.94	1.09	1	0.94	1.09
