## Supplementary Information S1.3 for "Large-scale assessment of habitat quality and quantity change on declining European butterflies"

### Sheet: CLC_Corine_equivalence2
Supplementary Information:
Equivalence table between the classification used by "van Swaay, C., Warren, M., & Loïs, G. (2006). Biotope use and trends of European butterflies. Journal of Insect Conservation, 10(2), 189-209." and the Corine classification (CLC) as used by the Corine Land Cover European program (https://www.eea.europa.eu/data-and-maps/data/corine-biotopes).
Rows: classification from "van Swaay, C., Warren, M., & Loïs, G. (2006). Biotope use and trends of European butterflies. Journal of Insect Conservation, 10(2), 189-209."
Columns: classification from the Corine Land Cover European program (https://www.eea.europa.eu/data-and-maps/data/corine-biotopes)
	Discontinuous_urban_fabric	Road_and_rail_networks_and_associated_land	Port_areas	Airports	Dump_sites	Green_urban_areas	Sport_and_leisure_facilities	Vineyards	Fruit_trees_and_berry_plantations	Olive_groves	Pastures	Complex_cultivation_patterns	Land_principally_occupied_by_agriculture,_with_significant_areas_of_natural_vegetation	Agro-forestry_areas	Broad-leaved_forest	Coniferous_forest	Mixed_forest	Natural_grasslands	Moors_and_heathland	Sclerophyllous_vegetation	Transitional_woodland-shrub	Beaches_dunes_sands	Bare_rocks	Sparsely_vegetated_areas	Inland_marshes	Peat_bogs
scrub_and_grassland	0	0	0	0	0	0	0	0	0	0	0	0	1	0	0	0	0	1	1	1	1	0	0	0	0	0
inland_rocks_screes_and_sands	0	0	0	0	0	0	0	0	0	0	0	0	0	0	0	0	0	0	0	0	0	1	1	1	0	0
crops	0	0	0	0	0	0	0	1	1	1	1	1	1	1	0	0	0	0	0	0	0	0	0	0	0	0
coasal_sand_dunes_and_sand_beaches	0	0	0	0	0	0	0	0	0	0	0	0	0	0	0	0	0	0	0	0	0	1	0	0	0	0
cliffs_and_rocky_shores	0	0	0	0	0	0	0	0	0	0	0	0	0	0	0	0	0	0	0	0	0	0	1	0	0	0
islets_and_rock_stacks	0	0	0	0	0	0	0	0	0	0	0	0	0	0	0	0	0	0	0	0	0	0	1	0	0	0
Heath_and_scrubs	0	0	0	0	0	0	0	0	0	0	0	0	0	0	0	0	0	0	1	0	0	0	0	0	0	0
sclerophylous_scrub	0	0	0	0	0	0	0	0	0	0	0	0	0	0	0	0	0	0	0	1	0	0	0	0	0	0
phrygana	0	0	0	0	0	0	0	0	0	0	0	0	0	0	0	0	0	0	0	1	0	0	0	0	0	0
dry_calcacerous_grasslands_and_steppes	0	0	0	0	0	0	0	0	0	0	0	0	0	0	0	0	0	1	0	0	0	0	0	1	0	0
dry_siliceous_grasslands	0	0	0	0	0	0	0	0	0	0	0	0	0	0	0	0	0	1	0	0	0	0	0	1	0	0
alpine_and_subalpine_grasslands	0	0	0	0	0	0	0	0	0	0	0	0	0	0	0	0	0	1	0	0	0	0	0	1	0	0
humid_grassland_and_tall_herb_communities	0	0	0	0	0	0	0	0	0	0	0	0	0	0	0	0	0	1	0	0	0	0	0	0	1	0
mesophile_grasslanda	0	0	0	0	0	0	0	0	0	0	0	0	0	0	0	0	0	1	0	0	0	0	0	0	0	0
broadleaved_deciduous_forests	0	0	0	0	0	0	0	0	0	0	0	0	0	0	1	0	0	0	0	0	0	0	0	0	0	0
coniferous_woodland	0	0	0	0	0	0	0	0	0	0	0	0	0	0	0	1	0	0	0	0	0	0	0	0	0	0
mixed_woodland	0	0	0	0	0	0	0	0	0	0	0	0	0	0	0	0	1	0	0	0	0	0	0	0	0	0
alluvial_and_very_wet_forests_and_brush	0	0	0	0	0	0	0	0	0	0	0	0	0	0	1	0	0	0	0	0	1	0	0	0	0	0
broadleaved_evergreen_woodland	0	0	0	0	0	0	0	0	0	0	0	0	0	0	1	0	0	0	0	0	0	0	0	0	0	0
raised_bogs	0	0	0	0	0	0	0	0	0	0	0	0	0	0	0	0	0	0	0	0	0	0	0	0	0	1
blanket_bogs	0	0	0	0	0	0	0	0	0	0	0	0	0	0	0	0	0	0	0	0	0	0	0	0	0	1
waterfringe_vegetation	0	0	0	0	0	0	0	0	0	0	0	0	0	0	0	0	0	0	0	0	0	0	0	0	1	0
fens_transition_mires_and_springs	0	0	0	0	0	0	0	0	0	0	0	0	0	0	0	0	0	0	0	0	0	0	0	0	1	0
screes	0	0	0	0	0	0	0	0	0	0	0	0	0	0	0	0	0	0	0	0	0	0	1	1	0	0
inland_cliffs_and_exposed_rocks	0	0	0	0	0	0	0	0	0	0	0	0	0	0	0	0	0	0	0	0	0	0	1	0	0	0
inland_sanddunes	0	0	0	0	0	0	0	0	0	0	0	0	0	0	0	0	0	0	0	0	0	1	0	0	0	0
volcanic_features	0	0	0	0	0	0	0	0	0	0	0	0	0	0	0	0	0	0	0	0	0	0	1	0	0	0
improved_grasslands	0	0	0	0	0	0	0	0	0	0	1	0	0	0	0	0	0	0	0	0	0	0	0	0	0	0
orchards_groves_and_tree_plantations	0	0	0	0	0	0	0	0	1	1	0	0	0	0	0	0	0	0	0	0	0	0	0	0	0	0
tree_lines_hedges_small_woods_bocage_parkland_dehesa	0	0	0	0	0	1	0	0	1	0	0	0	0	1	0	0	0	0	0	0	0	0	0	0	0	0
urban_parks_and_large_gardens	0	0	0	0	0	1	1	0	0	0	0	0	0	0	0	0	0	0	0	0	0	0	0	0	0	0
towns_villages_industrial_sites	1	1	1	1	1	0	0	0	0	0	0	0	0	0	0	0	0	0	0	0	0	0	0	0	0	0
fallow_land_waste_places	0	0	0	0	1	0	0	0	0	0	0	0	1	0	0	0	0	0	0	0	0	0	0	0	0	0
