## Supplementary Information S1.4 for "Large-scale assessment of habitat quality and quantity change on declining European butterflies"

### Sheet: Sheet1
Supplementary Information:
Equivalence table between EUNIS habitat classification and Corine classification (CLC) as used by the Corine Land Cover European program (https://www.eea.europa.eu/data-and-maps/data/corine-biotopes).
This equivalence table is provided by the European Environment Agency: https://www.eea.europa.eu/data-and-maps/data/eunis-habitat-classification/documentation/eunis-clc.pdf
EUNIS_Code	level	EUNIS_Name	CLC_Code	CLC_Name
B1	2	Coastal dunes and sandy shores	3.1.2.	Coniferous_forest
B1	2	Coastal dunes and sandy shores	3.2.3.	Sclerophyllous_vegetation
B1	2	Coastal dunes and sandy shores	3.3.1.	Beaches_dunes_sands
B1.1	3	Sand beach driftlines	3.3.1.	Beaches_dunes_sands
B1.2	3	Sand beaches above the driftline	3.3.1.	Beaches_dunes_sands
B1.3	3	Shifting coastal dunes	3.3.1.	Beaches_dunes_sands
B1.4	3	Coastal stable dune grassland (grey dunes)	3.3.1.	Beaches_dunes_sands
B1.5	3	Coastal dune heaths	3.2.2.	Moors_and_heathland
B1.6	3	Coastal dune scrub	3.2.2.	Moors_and_heathland
B1.7	3	Coastal dune woods	3.1.1.	Broad-leaved_forest
B1.7	3	Coastal dune woods	3.1.2.	Coniferous_forest
B1.8	3	Moist and wet dune slacks	3.3.1.	Beaches_dunes_sands
B1.9	3	Machair	2.3.1.	Pasture
B2	2	Coastal shingle	3.3.1.	Beaches_dunes_sands
B2.1	3	Shingle beach driftlines	3.3.1.	Beaches_dunes_sands
B2.2	3	Unvegetated mobile shingle beaches above the driftline	3.3.1.	Beaches_dunes_sands
B2.3	3	Upper shingle beaches with open vegetation	3.3.1.	Beaches_dunes_sands
B2.4	3	Fixed shingle beaches, with herbaceous vegetation	3.3.1.	Beaches_dunes_sands
B2.5	3	Shingle and gravel beaches with scrub	3.2.2.	Moors_and_heathland
B2.6	3	Shingle and gravel beach woodland	3.2.2.	Moors_and_heathland
B3	2	Rock cliffs, ledges and shores, including the supralittoral	3.3.2.	Bare_rocks
B3.1	3	Supralittoral rock (lichen or splash zone)	3.3.2.	Bare_rocks
B3.2	3	Unvegetated rock cliffs, ledges, shores and islets	3.3.2.	Bare_rocks
B3.3	3	Rock cliffs, ledges and shores, with angiosperms	3.3.2.	Bare_rocks
B3.4	3	Soft sea-cliffs, often vegetated	3.3.2.	Bare_rocks
C1	2	Surface standing waters	5.1.2.	Water_bodies
C1.1	3	Permanent oligotrophic lakes, ponds and pools	5.1.2.	Water_bodies
C1.2	3	Permanent mesotrophic lakes, ponds and pools	5.1.2.	Water_bodies
C1.3	3	Permanent eutrophic lakes, ponds and pools	5.1.2.	Water_bodies
C1.4	3	Permanent dystrophic lakes, ponds and pools	5.1.2.	Water_bodies
C1.5	3	Permanent inland saline and brackish lakes, ponds and pools	5.1.2.	Water_bodies
C1.6	3	Temporary lakes, ponds and pools	5.1.2.	Water_bodies
C1.7	3	Permanent lake ice	5.1.2.	Water_bodies
C2	2	Surface running waters	4.1.1.	Inland_marshes
C2	2	Surface running waters	5.1.1.	Water_courses
C2	2	Surface running waters	5.2.2.	Estuaries
C2.1	3	Springs, spring brooks and geysers	4.1.1.	Inland_marshes
C2.2	3	Permanent non-tidal, fast, turbulent watercourses	5.1.1.	Water_courses
C2.3	3	Permanent non-tidal, smooth-flowing watercourses	5.1.1.	Water_courses
C2.4	3	Tidal rivers, upstream from the estuary	5.1.1.	Water_courses
C2.4	3	Tidal rivers, upstream from the estuary	5.2.2.	Estuaries
C2.5	3	Temporary running waters	4.1.1.	Inland_marshes
C2.6	3	Films of water flowing over rocky watercourse margins	5.1.1.	Water_courses
C3	2	Littoral zone of inland surface waterbodies	3.3.1.	Beaches_dunes_sands
C3	2	Littoral zone of inland surface waterbodies	4.1.1.	Inland_marshes
C3.1	3	Species-rich helophyte beds	4.1.1.	Inland_marshes
C3.2	3	Water-fringing reedbeds and tall helophytes other than canes	4.1.1.	Inland_marshes
C3.3	3	Water-fringing beds of tall canes	4.1.1.	Inland_marshes
C3.4	3	Species-poor beds of low-growing water-fringing or amphibious vegetation	2.1.2.	Permanently_irrigated_lan
C3.4	3	Species-poor beds of low-growing water-fringing or amphibious vegetation	4.1.1.	Inland_marshes
C3.5	3	Periodically inundated shores with pioneer and ephemeral vegetation	4.1.1.	Inland_marshes
C3.6	3	Unvegetated or sparsely vegetated shores with soft or mobile sediments	3.3.1.	Beaches_dunes_sands
C3.7	3	Unvegetated or sparsely vegetated shores with non-mobile substrates	3.3.1.	Beaches_dunes_sands
C3.8	3	Inland spray- and steam-dependent habitats	3.3.2.	Bare_rocks
D1	2	Raised and blanket bogs	4.1.2.	Peatbogs
D1.1	3	Raised bogs	4.1.2.	Peatbogs
D1.2	3	Blanket bogs	4.1.2.	Peatbogs
D2	2	Valley mires, poor fens and transition mires	4.1.1.	Inland_marshes
D2.1	3	Valley mires	4.1.1.	Inland_marshes
D2.2	3	Poor fens and soft-water spring mires	4.1.1.	Inland_marshes
D2.3	3	Transition mires and quaking bogs	4.1.1.	Inland_marshes
D3	2	Aapa, palsa and polygon mires	4.1.2.	Peatbogs
D3.1	3	Palsa mires	4.1.2.	Peatbogs
D3.2	3	Aapa mires	4.1.2.	Peatbogs
D3.3	3	Polygon mires	4.1.2.	Peatbogs
D4	2	Base-rich fens and calcareous spring mires	4.1.1.	Inland_marshes
D4.1	3	Rich fens, including eutrophic tall-herb fens and calcareous flushes and soaks	4.1.1.	Inland_marshes
D4.2	3	Basic mountain flushes and streamsides, with a rich arctic-montane flora	4.1.1.	Inland_marshes
D5	2	Sedge and reedbeds, normally without free-standing water	4.1.1.	Inland_marshes
D5.1	3	Reedbeds normally without free-standing water	4.1.1.	Inland_marshes
D5.2	3	Beds of large sedges normally without free-standing water	4.1.1.	Inland_marshes
D5.3	3	Swamps and marshes dominated by soft rush or other large rushes	4.1.1.	Inland_marshes
D6	2	Inland saline and brackish marshes and reedbeds	4.1.1.	Inland_marshes
D6.1	3	Inland saltmarshes	4.1.1.	Inland_marshes
D6.2	3	Inland saline or brackish species-poor helophyte beds normally without free-standing water	4.1.1.	Inland_marshes
E1	2	Dry grasslands	3.2.1.	Natural_grasslands
E1	2	Dry grasslands	3.2.4.	Transitional_woodland-shrub
E1	2	Dry grasslands	3.3.1.	Beaches_dunes_sands
E1.1	3	Inland sand and rock with open vegetation	3.2.1.	Natural_grasslands
E1.2	3	Perennial calcareous grassland and basic steppes	3.2.1.	Natural_grasslands
E1.3	3	Mediterranean xeric grassland	3.2.1.	Natural_grasslands
E1.4	3	Mediterranean tall-grass and wormwood ([Artemisia]) steppes	3.2.1.	Natural_grasslands
E1.5	3	Mediterranean-montane grassland	3.2.1.	Natural_grasslands
E1.6	3	Subnitrophilous annual grassland	3.2.1.	Natural_grasslands
E1.7	3	Closed non-Mediterranean dry acid and neutral grassland	3.2.1.	Natural_grasslands
E1.8	3	Closed Mediterranean dry acid and neutral grassland	3.2.1.	Natural_grasslands
E1.9	3	Open non-Mediterranean dry acid and neutral grassland, including inland dune grassland	3.2.1.	Natural_grasslands
E1.9	3	Open non-Mediterranean dry acid and neutral grassland, including inland dune grassland	3.3.1.	Beaches_dunes_sands
E1.A	3	Open Mediterranean dry acid and neutral grassland	3.2.1.	Natural_grasslands
E1.B	3	Heavy-metal grassland	3.2.1.	Natural_grasslands
E1.C	3	Dry mediterranean lands with unpalatable non-vernal herbaceous vegetation	3.2.3.	Sclerophyllous_vegetation
E1.D	3	Unmanaged xeric grassland	3.2.1.	Natural_grasslands
E1.E	3	Trampled xeric grasslands with annuals	3.2.1.	Natural_grasslands
E2	2	Mesic grasslands	2.3.1.	Pasture
E2	2	Mesic grasslands	3.2.1.	Natural_grasslands
E2.1	3	Permanent mesotrophic pastures and aftermath-grazed meadows	2.3.1.	Pasture
E2.2	3	Low and medium altitude hay meadows	3.2.1.	Natural_grasslands
E2.3	3	Mountain hay meadows	3.2.1.	Natural_grasslands
E2.4	3	Iberian summer pastures (vallicares)	3.2.1.	Natural_grasslands
E2.5	3	Meadows of the steppe zone	3.2.1.	Natural_grasslands
E2.6	3	Agriculturally-improved, re-seeded and heavily fertilised grassland, including sports fields and grass lawns	1.4.1.	Green_urban_areas
E2.6	3	Agriculturally-improved, re-seeded and heavily fertilised grassland, including sports fields and grass lawns	1.4.2.	Sport_and_leisure_facilities
E2.6	3	Agriculturally-improved, re-seeded and heavily fertilised grassland, including sports fields and grass lawns	2.3.1.	Pasture
E2.7	3	Unmanaged mesic grassland	3.2.1.	Natural_grasslands
E2.8	3	Trampled mesophilous grasslands with annuals	3.2.1.	Natural_grasslands
E3	2	Seasonally wet and wet grasslands	3.2.1.	Natural_grasslands
E3.1	3	Mediterranean tall humid grassland	3.2.1.	Natural_grasslands
E3.2	3	Mediterranean short humid grassland	3.2.1.	Natural_grasslands
E3.3	3	Sub-mediterranean humid meadows	3.2.1.	Natural_grasslands
E3.4	3	Moist or wet eutrophic and mesotrophic grassland	3.2.1.	Natural_grasslands
E3.5	3	Moist or wet oligotrophic grassland	3.2.1.	Natural_grasslands
E4	2	Alpine and subalpine grasslands	3.2.1.	Natural_grasslands
E4	2	Alpine and subalpine grasslands	3.3.3.	Sparsely_vegetated_areas
E4.1	3	Vegetated snow-patch	3.3.3.	Sparsely_vegetated_areas
E4.2	3	Moss and lichen dominated mountain summits, ridges and exposed slopes	3.3.3.	Sparsely_vegetated_areas
E4.3	3	Acid alpine and subalpine grassland	3.2.1.	Natural_grasslands
E4.4	3	Calcareous alpine and subalpine grassland	3.2.1.	Natural_grasslands
E4.5	3	Alpine and subalpine enriched grassland	3.2.1.	Natural_grasslands
E5	2	Woodland fringes and clearings and tall forb stands	3.2.1.	Natural_grasslands
E5	2	Woodland fringes and clearings and tall forb stands	3.2.2.	Moors_and_heathland
E5	2	Woodland fringes and clearings and tall forb stands	3.2.3.	Sclerophyllous_vegetation
E5	2	Woodland fringes and clearings and tall forb stands	3.2.4.	Transitional_woodland-shrub
E5.1	3	Anthropogenic herb stands	3.2.1.	Natural_grasslands
E5.2	3	Thermophile woodland fringes	3.2.4.	Transitional_woodland-shrub
E5.3	3	Bracken fields	3.2.2.	Moors_and_heathland
E5.4	3	Moist or wet tall-herb and fern fringes and meadows	3.2.1.	Natural_grasslands
E5.5	3	Subalpine moist or wet tall-herb and fern stands	3.2.1.	Natural_grasslands
E6	2	Inland salt steppes	3.2.1.	Natural_grasslands
E6.1	3	Mediterranean inland salt steppes	3.2.1.	Natural_grasslands
E6.2	3	Continental inland salt steppes	3.2.1.	Natural_grasslands
E7	2	Sparsely wooded grasslands	2.3.1.	Pasture
E7	2	Sparsely wooded grasslands	2.4.4.	Agro-forestry area
E7.1	3	Atlantic parkland	2.3.1.	Pasture
E7.2	3	Sub-continental parkland	2.3.1.	Pasture
E7.3	3	Dehesa	2.4.4.	Agro-forestry area
F1	2	Tundra	3.3.3.	Sparsely_vegetated_areas
F1.1	3	Shrub tundra	3.3.3.	Sparsely_vegetated_areas
F1.2	3	Moss and lichen tundra	3.3.3.
F2	2	Arctic, alpine and subalpine scrub	3.2.2.	Sparsely_vegetated_areas
F2	2	Arctic, alpine and subalpine scrub	3.3.3.	Sparsely_vegetated_areas
F2.1	3	Subarctic and alpine dwarf willow scrub	3.3.3.	Sparsely_vegetated_areas
F2.2	3	Evergreen alpine and subalpine heath and scrub	3.2.2.	Moors_and_heathland
F2.3	3	Subalpine deciduous scrub	3.2.2.	Moors_and_heathland
F2.4	3	Conifer scrub close to the tree limit	3.2.2.	Moors_and_heathland
F3	2	Temperate and mediterranean-montane scrub	3.2.2.	Moors_and_heathland
F3	2	Temperate and mediterranean-montane scrub	3.3.1.	Beaches_dunes_sands
F3.1	3	Temperate thickets and scrub	3.2.2.	Moors_and_heathland
F3.2	3	Submediterranean deciduous thickets and brushes	3.2.2.	Moors_and_heathland
F4	2	Temperate shrub heathland	3.2.2.	Moors_and_heathland
F4	2	Temperate shrub heathland	3.3.1.	Beaches_dunes_sands
F4.1	3	Wet heaths	3.2.2.	Moors_and_heathland
F4.2	3	Dry heaths	3.2.2.	Moors_and_heathland
F4.3	3	Macaronesian heaths	3.2.2.	Moors_and_heathland
F5	2	Maquis, arborescent matorral and thermo-Mediterranean brushes	3.2.3.	Sclerophyllous_vegetation
F5.1	3	Arborescent matorral	3.2.3.	Sclerophyllous_vegetation
F5.2	3	Maquis	3.2.3.	Sclerophyllous_vegetation
F5.3	3	Pseudomaquis	3.2.3.	Sclerophyllous_vegetation
F5.4	3	Spanish-broom ([Spartium junceum]) fields	3.2.2.	Moors_and_heathland
F5.5	3	Thermo-Mediterranean scrub	3.2.3.	Sclerophyllous_vegetation
F6	2	Garrigue	3.2.3.	Sclerophyllous_vegetation
F6.1	3	Western garrigues	3.2.3.	Sclerophyllous_vegetation
F6.2	3	Eastern garrigues	3.2.3.	Sclerophyllous_vegetation
F6.3	3	Illyrian garrigues	3.2.3.	Sclerophyllous_vegetation
F6.4	3	Black Sea garrigues	3.2.3.	Sclerophyllous_vegetation
F6.5	3	Macaronesian garrigues	3.2.3.	Sclerophyllous_vegetation
F6.6	3	Supra-Mediterranean garrigues	3.2.3.	Sclerophyllous_vegetation
F6.7	3	Mediterranean gypsum scrubs	3.2.2.	Moors_and_heathland
F6.8	3	Xero-halophile scrubs	3.2.2.	Moors_and_heathland
F7	2	Spiny Mediterranean heaths (phrygana, hedgehog-heaths and related coastal cliff vegetation)	3.2.3.	Sclerophyllous_vegetation
F7.1	3	West Mediterranean spiny heaths	3.2.3.	Sclerophyllous_vegetation
F7.2	3	Central Mediterranean spiny heaths	3.2.3.	Sclerophyllous_vegetation
F7.3	3	East Mediterranean phrygana	3.2.3.	Sclerophyllous_vegetation
F7.4	3	Hedgehog-heaths	3.2.3.	Sclerophyllous_vegetation
F8	2	Thermo-Atlantic xerophytic scrub	3.2.3.	Sclerophyllous_vegetation
F8.1	3	Canary Island xerophytic scrub	3.2.3.	Sclerophyllous_vegetation
F8.2	3	Madeiran xerophytic scrub	3.2.3.	Sclerophyllous_vegetation
F9	2	Riverine and fen scrubs	3.2.2.	Moors_and_heathland
F9.1	3	Riverine scrub	3.2.2.	Moors_and_heathland
F9.2	3	Willow carr and fen scrub	3.2.2.	Moors_and_heathland
F9.3	3	Southern riparian galleries and thickets	3.2.2.	Moors_and_heathland
FA	2	Hedgerows	2.3.1.	Pasture
FA.1	3	Hedgerows of non-native species	2.3.1.	Pasture
FA.2	3	Highly-managed hedgerows of native species	2.3.1.	Pasture
FA.3	3	Species-rich hedgerows of native species	2.3.1.	Pasture
FA.4	3	Species-poor hedgerows of native species	2.3.1.	Pasture
FB	2	Shrub plantations	2.2.1.	Vineyard
FB	2	Shrub plantations	2.2.2.	Fruit_trees_and_berry_plantations
FB.1	3	Shrub plantations for whole-plant harvesting	2.2.2.	Fruit_trees_and_berry_plantations
FB.2	3	Shrub plantations for leaf or branch harvest	2.2.2.	Fruit_trees_and_berry_plantations
FB.3	3	Shrub plantations for ornamental purposes or for fruit, other than vineyards	2.2.2.	Fruit_trees_and_berry_plantations
FB.4	3	Vineyards	2.2.1.	Vineyard
G1	2	Broadleaved deciduous woodland	2.2.2.	Fruit_trees_and_berry_plantations
G1	2	Broadleaved deciduous woodland	3.1.1.	Broad-leaved_forest
G1.1	3	Riparian and gallery woodland, with dominant alder, birch, poplar or willow	3.1.1.	Broad-leaved_forest
G1.2	3	Mixed riparian floodplain and gallery woodland	3.1.1.	Broad-leaved_forest
G1.3	3	Mediterranean riparian woodland	3.1.1.	Broad-leaved_forest
G1.4	3	Broadleaved swamp woodland not on acid peat	3.1.1.	Broad-leaved_forest
G1.5	3	Broadleaved swamp woodland on acid peat	3.1.1.	Broad-leaved_forest
G1.6	3	Beech woodland	3.1.1.	Broad-leaved_forest
G1.7	3	Thermophilous deciduous woodland	3.1.1.	Broad-leaved_forest
G1.8	3	Acidophilous oak-dominated woodland	3.1.1.	Broad-leaved_forest
G1.9	3	Non-riverine woodland with birch, aspen or rowan	3.1.1.	Broad-leaved_forest
G1.A	3	Meso- and eutrophic oak, hornbeam, ash, sycamore, lime, elm and related woodland	3.1.1.	Broad-leaved_forest
G1.B	3	Non-riverine alder woodland	3.1.1.	Broad-leaved_forest
G1.C	3	Highly artificial broadleaved deciduous forestry plantations	3.1.1.	Broad-leaved_forest
G1.D	3	Fruit and nut tree orchards	2.2.2.	Fruit_trees_and_berry_plantations
G2	2	Broadleaved evergreen woodland	2.2.2.	Fruit_trees_and_berry_plantations
G2	2	Broadleaved evergreen woodland	2.2.3.	Olive_groves
G2	2	Broadleaved evergreen woodland	3.1.1.	Broad-leaved_forest
G2.1	3	Mediterranean evergreen oak woodland	3.1.1.	Broad-leaved_forest
G2.2	3	Eurasian continental sclerophyllous woodland	3.1.1.	Broad-leaved_forest
G2.3	3	Macaronesian laurel woodland	3.1.1.	Broad-leaved_forest
G2.4	3	Olive - carob woodland	3.1.1.	Broad-leaved_forest
G2.5	3	Palm groves	3.1.1.	Broad-leaved_forest
G2.6	3	Holly woods	3.1.1.	Broad-leaved_forest
G2.7	3	Canary Island heath woodland	3.2.3.	Sclerophyllous_vegetation
G2.8	3	Highly artificial broadleaved evergreen forestry plantations	3.1.1.	Broad-leaved_forest
G2.9	3	Evergreen orchards and groves	2.2.2.	Fruit_trees_and_berry_plantations
G2.9	3	Evergreen orchards and groves	2.2.3.	Olive_groves
G2.9	3	Evergreen orchards and groves	3.1.1.	Broad-leaved_forest
G3	2	Coniferous woodland	3.1.2.	Coniferous_forest
G3.1	3	Fir and spruce woodland	3.1.2.	Coniferous_forest
G3.2	3	Alpine larch - Arolla woodland	3.1.2.	Coniferous_forest
G3.3	3	Mountain pine ([Pinus uncinata]) woodland	3.1.2.	Coniferous_forest
G3.4	3	Scots pine woodland south of the taiga	3.1.2.	Coniferous_forest
G3.5	3	Black pine ([Pinus nigra]) woodland	3.1.2.	Coniferous_forest
G3.6	3	Subalpine mediterranean pine woodland	3.1.2.	Coniferous_forest
G3.7	3	Lowland to montane mediterranean pine woodland (excluding black pine [Pinus nigra])	3.1.2.	Coniferous_forest
G3.8	3	Canary Island pine ([Pinus canariensis]) woodland	3.1.2.	Coniferous_forest
G3.9	3	Coniferous woodland dominated by [Cupressaceae] or [Taxaceae]	3.1.2.	Coniferous_forest
G3.A	3	Spruce taiga woodland	3.1.2.	Coniferous_forest
G3.B	3	Pine taiga woodland	3.1.2.	Coniferous_forest
G3.C	3	Larch taiga woodland	3.1.2.	Coniferous_forest
G3.D	3	Boreal bog conifer woodland	3.1.2.	Coniferous_forest
G3.E	3	Nemoral bog conifer woodland	3.1.2.	Coniferous_forest
G3.F	3	Highly artificial coniferous plantations	3.1.2.	Coniferous_forest
G4	2	Mixed deciduous and coniferous woodland	3.1.3.	Mixed_forest
G4.1	3	Mixed swamp woodland	3.1.3.	Mixed_forest
G4.2	3	Mixed taiga woodland with birch	3.1.3.	Mixed_forest
G4.3	3	Mixed sub-taiga woodland with acidophilous oak	3.1.3.	Mixed_forest
G4.4	3	Mixed Scots pine - birch woodland	3.1.3.	Mixed_forest
G4.5	3	Mixed Scots pine - beech woodland	3.1.3.	Mixed_forest
G4.6	3	Mixed fir - spruce - beech woodland	3.1.3.	Mixed_forest
G4.7	3	Mixed Scots pine - acidophilous oak woodland	3.1.3.	Mixed_forest
G4.8	3	Mixed non-riverine deciduous and coniferous woodland	3.1.3.	Mixed_forest
G4.9	3	Mixed deciduous woodland with [Cupressaceae] or [Taxaceae]	3.1.3.	Mixed_forest
G4.A	3	Mixed woodland with [Cupressaceae], [Taxaceae] and evergreen oak	3.1.3.	Mixed_forest
G4.B	3	Mixed mediterranean pine - thermophilous oak woodland	3.1.3.	Mixed_forest
G4.C	3	Mixed Scots pine - thermophilous oak woodland	3.1.3.	Mixed_forest
G4.D	3	Mixed Black pine ([Pinus nigra]) - evergreen oak woodland	3.1.3.	Mixed_forest
G4.E	3	Mixed mediterranean pine - evergreen oak woodland	3.1.3.	Mixed_forest
G4.F	3	Mixed forestry plantations	3.1.3.	Mixed_forest
G5	2	Lines of trees, small anthropogenic woodlands, recently felled woodland, early-stage woodland and coppice	3.2.2.	Moors_and_heathland
G5	2	Lines of trees, small anthropogenic woodlands, recently felled woodland, early-stage woodland and coppice	3.2.4.	Transitional_woodland-shrub
G5.1	3	Lines of trees	3.2.4.	Transitional_woodland-shrub
G5.2	3	Small broadleaved deciduous anthropogenic woodlands	3.2.4.	Transitional_woodland-shrub
G5.3	3	Small broadleaved evergreen anthropogenic woodlands	3.2.4.	Transitional_woodland-shrub
G5.4	3	Small coniferous anthropogenic woodlands	3.2.4.	Transitional_woodland-shrub
G5.5	3	Small mixed broadleaved and coniferous anthropogenic woodlands	3.2.4.	Transitional_woodland-shrub
G5.6	3	Early-stage natural and semi-natural woodlands and regrowth	3.2.4.	Transitional_woodland-shrub
G5.7	3	Coppice and early-stage plantations	3.1.1.	Broad-leaved_forest
G5.7	3	Coppice and early-stage plantations	3.1.2.	Coniferous_forest
G5.7	3	Coppice and early-stage plantations	3.2.2.	Moors_and_heathland
G5.7	3	Coppice and early-stage plantations	3.2.4.	Transitional_woodland-shrub
G5.8	3	Recently felled areas	3.2.4.	Transitional_woodland-shrub
H2	2	Screes	3.3.2.	Bare_rocks
H2.1	3	Cold siliceous screes	3.3.2.	Bare_rocks
H2.2	3	Cold limestone screes	3.3.2.	Bare_rocks
H2.3	3	Temperate-montane acid siliceous screes	3.3.2.	Bare_rocks
H2.4	3	Temperate-montane calcareous and ultra-basic screes	3.3.2.	Bare_rocks
H2.5	3	Acid siliceous screes of warm exposures	3.3.2.	Bare_rocks
H2.6	3	Calcareous and ultra-basic screes of warm exposures	3.3.2.	Bare_rocks
H3	2	Inland cliffs, rock pavements and outcrops	1.3.1.	Mineral_extraction_site
H3	2	Inland cliffs, rock pavements and outcrops	3.3.2.	Bare_rocks
H3	2	Inland cliffs, rock pavements and outcrops	3.3.3.	Sparsely_vegetated_areas
H3.1	3	Acid siliceous inland cliffs	3.3.2.	Bare_rocks
H3.2	3	Basic and ultra-basic inland cliffs	3.3.2.	Bare_rocks
H3.3	3	Macaronesian inland cliffs	3.3.2.	Bare_rocks
H3.4	3	Wet inland cliffs	3.3.2.	Bare_rocks
H3.5	3	Almost Bare_rockspavements, including limestone pavements	3.3.2.	Bare_rocks
H3.6	3	Weathered rock and outcrop habitats	3.3.2.	Bare_rocks
H3.6	3	Weathered rock and outcrop habitats	3.3.3.	Sparsely_vegetated_areas
H4	2	Snow or ice-dominated habitats	3.3.5.	Glaciers_and_perpetual_snow
H4.1	3	Snow packs	3.3.5.	Glaciers_and_perpetual_snow
H4.2	3	Ice caps and true glaciers	3.3.5.	Glaciers_and_perpetual_snow
H4.3	3	Rock glaciers and unvegetated ice-dominated moraines	3.3.5.	Glaciers_and_perpetual_snow
H5	2	Miscellaneous inland habitats with very sparse or no vegetation	3.3.1.	Beaches_dunes_sands
H5	2	Miscellaneous inland habitats with very sparse or no vegetation	3.3.3.	Sparsely_vegetated_areas
H5.1	3	Fjell fields and other freeze-thaw features with very sparse or no vegetation	3.3.3.	Sparsely_vegetated_areas
H5.2	3	Glacial moraines with very sparse or no vegetation	3.3.3.	Sparsely_vegetated_areas
H5.3	3	Sparsely- or un-vegetated habitats on mineral substrates not resulting from recent ice activity	3.3.1.	Beaches_dunes_sands
H5.4	3	Dry organic substrates with very sparse or no vegetation	3.3.3.	Sparsely_vegetated_areas
H5.5	3	Burnt_areaswith very sparse or no vegetation	3.3.4.	Burnt_areas
H5.6	3	Trampled areas	1.1.2.	Discontinuous_urban_fabric
H6	2	Recent volcanic features	3.3.3.	Sparsely_vegetated_areas
H6.1	3	Active volcanic features	3.3.3.	Sparsely_vegetated_areas
H6.2	3	Inactive recent volcanic features	3.3.3.	Sparsely_vegetated_areas
I1	2	Arable land and market gardens	2.1.1.	Non-irrigated_arable_lan
I1	2	Arable land and market gardens	2.1.2.	Permanently_irrigated_lan
I1	2	Arable land and market gardens	2.4.2.	Complex_cultivation_patterns
I1	2	Arable land and market gardens	2.4.3.	Land_principally_occupied_by_agriculture,_with_significant_areas_of_natural_vegetation
I1.1	3	Intensive unmixed crops	2.1.1.	Non-irrigated_arable_lan
I1.1	3	Intensive unmixed crops	2.1.2.	Permanently_irrigated_lan
I1.2	3	Mixed crops of market gardens and horticulture	2.1.1.	Non-irrigated_arable_lan
I1.3	3	Arable land with unmixed crops grown by low-intensity agricultural methods	2.4.3.	Land_principally_occupied_by_agriculture,_with_significant_areas_of_natural_vegetation
I1.4	3	Inundated or inundatable croplands, including rice fields	2.1.3.	Rice_field
I1.5	3	Bare tilled, fallow or recently abandoned arable land	2.1.1.	Non-irrigated_arable_lan
I1.5	3	Bare tilled, fallow or recently abandoned arable land	2.1.2.	Permanently_irrigated_lan
I2	2	Cultivated areas of gardens and parks	2.4.2.	Complex_cultivation_patterns
I2.1	3	Large-scale ornamental garden areas	2.4.2.	Complex_cultivation_patterns
I2.2	3	Small-scale ornamental and domestic garden areas	1.4.1.	Green_urban_areas
I2.2	3	Small-scale ornamental and domestic garden areas	2.4.2.	Complex_cultivation_patterns
I2.3	3	Recently abandoned garden areas	2.4.2.	Complex_cultivation_patterns
J1	2	Buildings of cities, towns and villages	1.1.1.	Continuous_urban_fabric
J1	2	Buildings of cities, towns and villages	1.1.2.	Discontinuous_urban_fabric
J1.1	3	Residential buildings of city and town centres	1.1.1.	Continuous_urban_fabric
J1.2	3	Residential buildings of villages and urban peripheries	1.1.2.	Discontinuous_urban_fabric
J1.3	3	Urban and suburban public buildings	1.1.1.	Continuous_urban_fabric
J1.4	3	Urban and suburban industrial and commercial sites still in active use	1.2.1.	Industrial_or_commercial_unit
J1.5	3	Disused constructions of cities, towns and villages	1.1.1.	Continuous_urban_fabric
J1.6	3	Urban and suburban construction and demolition sites	1.3.3.	Construction_sites
J1.7	3	High density temporary residential units	1.1.1.	Continuous_urban_fabric
J1.7	3	High density temporary residential units	1.4.2.	Sport_and_leisure_facilities
J2	2	Low density buildings	1.2.1.	Industrial_or_commercial_unit
J2	2	Low density buildings	1.3.1.	Mineral_extraction_site
J2	2	Low density buildings	1.3.3.	Construction_sites
J2.1	3	Scattered residential buildings	1.1.2.	Discontinuous_urban_fabric
J2.2	3	Rural public buildings	1.1.2.	Discontinuous_urban_fabric
J2.3	3	Rural industrial and commercial sites still in active use	1.2.1.	Industrial_or_commercial_unit
J2.4	3	Agricultural constructions	2.1.1.	Non-irrigated_arable_lan
J2.6	3	Disused rural constructions	1.2.1.	Industrial_or_commercial_unit
J2.7	3	Rural construction and demolition sites	1.3.3.	Construction_sites
J3	2	Extractive industrial sites	1.3.1.	Mineral_extraction_site
J3.2	3	Active opencast mineral extraction sites, including quarries	1.3.1.	Mineral_extraction_site
J3.3	3	Recently abandoned above-ground spaces of extractive industrial sites	1.3.1.	Mineral_extraction_site
J4	2	Transport networks and other constructed hard-surfaced areas	1.2.2.	Road_and_rail_networks_and_associated_land
J4.1	3	Disused road, rail and other constructed hard-surfaced areas	1.2.2.	Road_and_rail_networks_and_associated_land
J4.2	3	Road networks	1.2.2.	Road_and_rail_networks_and_associated_land
J4.3	3	Rail networks	1.2.2.	Road_and_rail_networks_and_associated_land
J4.4	3	Airport runways and aprons	1.2.4.	Airport
J4.5	3	Hard-surfaced areas of ports	1.2.3.	Port_areas
J4.6	3	Pavements and recreation areas	1.1.1.	Continuous_urban_fabric
J4.7	3	Constructed parts of cemeteries	1.1.2.	Discontinuous_urban_fabric
J4.7	3	Constructed parts of cemeteries	5.1.2.	Water_bodies
J5	2	Highly artificial man-made waters and associated structures	1.2.1.	Industrial_or_commercial_unit
J5	2	Highly artificial man-made waters and associated structures	4.2.2.	Salines
J5	2	Highly artificial man-made waters and associated structures	5.1.1.	Water_courses
J5	2	Highly artificial man-made waters and associated structures	5.1.2.	Water_bodies
J5.1	3	Highly artificial saline and brackish standing waters	4.2.2.	Salines
J5.1	3	Highly artificial saline and brackish standing waters	5.1.2.	Water_bodies
J5.2	3	Highly artificial saline and brackish running waters	5.1.1.	Water_courses
J5.3	3	Highly artificial non-saline standing waters	5.1.2.	Water_bodies
J5.4	3	Highly artificial non-saline running waters	5.1.1.	Water_courses
J6	2	Waste deposits	1.3.2.	Dump_sites
J6.1	3	Waste resulting from building construction or demolition	1.3.2.	Dump_sites
J6.2	3	Household waste and landfill sites	1.3.2.	Dump_sites
J6.3	3	Non-agricultural organic waste	1.3.2.	Dump_sites
J6.4	3	Agricultural and horticultural waste	1.3.2.	Dump_sites
J6.5	3	Industrial waste	1.3.2.	Dump_sites
X01	2	Estuaries	5.2.2.	Estuaries
X02	2	Saline Coastal_lagoons	5.2.1.	Coastal_lagoons
X03	2	Brackish Coastal_lagoons	5.1.2.	Water_bodies
X03	2	Brackish Coastal_lagoons	5.2.1.	Coastal_lagoons
X04	2	Raised bog complexes	4.1.2.	Peatbogs
X05	2	Snow patches	3.3.3.	Sparsely_vegetated_areas
X06	2	Crops shaded by trees	2.4.4.	Agro-forestry area
X07	2	Intensively-farmed crops interspersed with strips of natural and/or semi-natural vegetation	2.4.2.	Complex_cultivation_patterns
X09	2	Pasture woods (with a tree layer overlying pasture)	2.3.1.	Pasture
X10	2	Mosaic landscapes with a woodland element (bocages)	2.3.1.	Pasture
X10	2	Mosaic landscapes with a woodland element (bocages)	2.4.3.	Land_principally_occupied_by_agriculture,_with_significant_areas_of_natural_vegetation
X11	2	Large parks	1.4.1.	Green_urban_areas
X13	2	Land sparsely wooded with broadleaved deciduous trees	3.2.4.	Transitional_woodland-shrub
X14	2	Land sparsely wooded with broadleaved evergreen trees	3.2.4.	Transitional_woodland-shrub
X15	2	Land sparsely wooded with coniferous trees	3.2.4.	Transitional_woodland-shrub
X16	2	Land sparsely wooded with mixed broadleaved and coniferous trees	3.2.4.	Transitional_woodland-shrub
X18	2	Wooded steppe	3.2.4.	Transitional_woodland-shrub
X19	2	Wooded tundra	3.2.4.	Transitional_woodland-shrub
X20	2	Treeline ecotones	3.2.4.	Transitional_woodland-shrub
X22	2	Small city centre non-domestic gardens	1.4.1.	Green_urban_areas
X23	2	Large non-domestic gardens	1.1.2.	Discontinuous_urban_fabric
X24	2	Domestic gardens of city and town centres	1.1.1.	Continuous_urban_fabric
X25	2	Domestic gardens of villages and urban peripheries	1.1.2.	Discontinuous_urban_fabric
X27	2	Machair complexes	2.4.2.	Complex_cultivation_patterns
X28	2	Blanket bog complexes	4.1.2.	Peatbogs
