## Supplementary Information S7.1 for "Large-scale assessment of habitat quality and quantity change on declining European butterflies"

### Sheet: lm_output_SR_SUMMARY
					QUANTITY				QUALITY
			null	Total Area	gain_20y	loss_20y	net_gain_20y	net_gain_50y	quality_loss_area	quality_loss_severity	quality_loss_areaXseverity
2069	FULL DATASET	logLik	-79.5487	-84.6658	-79.5388	-79.5486	-79.5343	-79.1142	-77.7311	-79.0823	-78.2978
		AIC	163.729	176.665	166.411	166.431	166.402	165.562	162.796	165.498	163.929
		slope		-3.9924	-0.2031	-0.02	-30.863	-0.0993	0.2987	0.0147	0.552
		R2		0.1856	0.0009	0	0.0013	0.0387	0.1523	0.0415	0.1075
		pval		0.0453	0.8945	0.9931	0.873	0.38	0.0726	0.3631	0.1363
	NO FOREST	logLik	-66.3316		-65.3292	-65.3499	-66.3235	-65.9684	-62.2644	-66.1204	-64.5292
		AIC	137.463		138.373	138.414	140.361	139.651	132.243	139.955	136.773
		slope			-7.6901	-6.9548	77.6637	-0.1068	0.7116	0.0126	0.8666
		R2			0.1054	0.1033	0.0009	0.0395	0.3636	0.0232	0.1815
		pval			0.1887	0.1933	0.9062	0.4289	0.0081	0.5463	0.0779
	NO WETLANDS	logLik	-59.2608		-59.1156	-58.6281	-59.234	-57.7836	-58.2854	-53.9214	-58.8701
		AIC	123.322		125.945	124.971	126.182	123.282	124.285	115.557	125.454
		slope			0.5699	1.7961	-30.6444	-0.1295	0.1674	0.0336	0.239
		R2			0.016	0.0679	0.003	0.1514	0.1027	0.4475	0.0425
		pval			0.6168	0.2964	0.8299	0.1105	0.1948	0.0024	0.4119
2119	FULL DATASET	logLik	-83.5286	-65.0246	-83.4475	-83.5168	-83.4569	-83.1379	-81.6865	-83.054	-82.2285
		AIC	171.689	137.383	174.228	174.367	174.247	173.609	170.706	173.441	171.79
		slope		1.2993	-0.6954	-0.4013	-82.3944	-0.1129	0.3601	0.0178	0.6737
		R2		0.8634	0.0074	0.0011	0.0065	0.0349	0.1542	0.0422	0.1115
		pval		0	0.7044	0.8847	0.7214	0.4051	0.0707	0.3589	0.1289
	NO FOREST	logLik	-69.6639		-68.5817	-68.5954	-69.6544	-69.3226	-65.2548	-69.437	-67.6918
		AIC	144.128		144.878	144.905	147.023	146.359	138.224	146.588	143.098
		slope			-9.595	-8.7112	101.742	-0.1246	0.8839	0.0157	1.0859
		R2			0.1133	0.112	0.0011	0.0372	0.3873	0.0249	0.1968
		pval			0.172	0.1747	0.8979	0.4431	0.0058	0.5318	0.0652
	NO WETLANDS	logLik	-62.5185		-62.4992	-62.0857	-62.3903	-61.1244	-61.5716	-56.8387	-62.1308
		AIC	129.837		132.713	131.886	132.495	129.963	130.858	121.392	131.976
		slope			0.2497	1.7901	-80.1132	-0.1511	0.1978	0.0412	0.2853
		R2			0.0021	0.047	0.0141	0.1435	0.0999	0.468	0.0422
		pval			0.8554	0.3878	0.6383	0.1211	0.2014	0.0017	0.4137
