## Supplementary Information S7.2 for "Large-scale assessment of habitat quality and quantity change on declining European butterflies"

### Sheet: lm_output_ED_SUMMARY
					QUANTITY				QUALITY
			null	Total Area	gain_20y	loss_20y	net_gain_20y	net_gain_50y	quality_loss_area	quality_loss_severity	quality_loss_areaXseverity
2069	FULL DATASET	logLik	-82.938	-60.9543	-36.8795	-27.9652	69.0729	-94.5289	-83.9133	-136.956	-66.6131
		AIC	170.507	129.242	81.0923	63.2637	-130.812	196.391	175.16	281.246	140.56
		slope		1.1105	-0.0291	-0.0175	-0.0001	-0.1391	0.4024	2.2497	0.1802
		R2		0.9057	0.053	0.0434	0.0134	0.0067	0.1291	0.0359	0.1253
		pval		0	0.3028	0.3519	0.6079	0.7173	0.1006	0.3981	0.1061
	NO FOREST	logLik	-69.4737		-67.566	-67.8687	-69.4734	-69.3538	-64.3591	-69.0345	-66.8016
		AIC	143.748		142.846	143.452	146.661	146.422	136.433	145.783	141.317
		slope			-12.3269	-10.4118	18.4603	-0.0735	0.9253	0.0215	1.2276
		R2			0.191	0.1633	0	0.0132	0.4335	0.0476	0.2569
		pval			0.0697	0.0962	0.9812	0.6494	0.003	0.3843	0.0318
	NO WETLANDS	logLik	-62.1445		-61.8898	-62.0978	-61.9403	-61.6451	-61.519	-56.693	-61.6785
		AIC	129.089		131.494	131.91	131.595	131.005	130.752	121.1	131.071
		slope			-0.8831	-0.5822	-98.8336	-0.0908	0.1589	0.0397	0.3057
		R2			0.0279	0.0052	0.0224	0.054	0.0671	0.4543	0.0505
		pval			0.5076	0.7766	0.553	0.3536	0.2991	0.0022	0.3702
2119	FULL DATASET	logLik	-86.9242	-30.4852	-86.2222	-86.3673	-86.7438	-86.8456	-85.4029	-86.5571	-85.4588
		AIC	178.48	68.3037	179.778	180.068	180.821	181.025	178.139	180.448	178.251
		slope		1.1951	-2.3533	-3.1695	-152.139	-0.0595	0.3846	0.0183	0.8315
		R2		0.9941	0.0618	0.0494	0.0163	0.0071	0.1292	0.0328	0.1247
		pval		0	0.2645	0.3203	0.5716	0.7089	0.1004	0.4197	0.1069
	NO FOREST	logLik	-72.7169		-70.7974	-71.0708	-72.7159	-72.5876	-67.5199	-72.3028	-70.0377
		AIC	150.234		149.309	149.856	153.146	152.89	142.754	152.32	147.79
		slope			-14.8016	-12.6117	37.9648	-0.0914	1.1145	0.025	1.4716
		R2			0.1921	0.1671	0.0001	0.0143	0.4387	0.045	0.2575
		pval			0.0689	0.0921	0.9678	0.637	0.0027	0.3982	0.0316
	NO WETLANDS	logLik	-65.5254		-65.1875	-65.4499	-65.2769	-65.0065	-64.9221	-60.3628	-65.0867
		AIC	135.851		138.089	138.614	138.268	137.727	137.559	128.44	137.888
		slope			-1.2244	-0.8923	-131.377	-0.1116	0.1884	0.047	0.3581
		R2			0.0368	0.0084	0.0272	0.056	0.0648	0.4365	0.0476
		pval			0.4454	0.7183	0.5128	0.3443	0.3079	0.0028	0.3846
