## Supplementary Information S7.3 for "Large-scale assessment of habitat quality and quantity change on declining European butterflies"

### Sheet: lm_output_SR_SUMMARY
					QUANTITY				QUALITY
			null	Total Area	gain_20y	loss_20y	net_gain_20y	net_gain_50y	quality_loss_area	quality_loss_severity	quality_loss_areaXseverity
1999	FULL DATASET	logLik	1.2037	-37.1143	-32.3112	-30.5473	70.4227	-91.248	-85.1681	-137.359	-67.239
		AIC	141.811	81.5619	71.9557	68.4279	-133.512	189.829	177.669	282.051	141.811
		slope		-1.5953	-0.7993	-0.5003	-0.0116	-39.9166	-7.925	3.0431	-6.3465
		R2		0.0725	0.0295	0.0138	0.0677	0.2629	0.0238	0	0.074
		pval		0.2257	0.445	0.603	0.2421	0.0147	0.4926	0.9803	0.2206
	NO FOREST	logLik	0.67		-22.7314	-22.0241	77.4699	-73.5846	-62.4079	-111.194	-51.9695
		AIC	111.653		53.1771	51.7624	-147.226	154.883	132.53	230.102	111.653
		slope			-0.5809	-0.5078	-0.0067	-45.8873	-11.0447	0.6442	-8.1606
		R2			0.0244	0.0203	0.1837	0.3548	0.0993	0	0.1611
		pval			0.5355	0.5728	0.0759	0.0091	0.2027	0.996	0.0988
	NO WETLANDS	logLik	-0.7401		-25.4383	-26.3891	55.9046	-76.1333	-70.6991	-113.099	-55.775
		AIC	119.264		58.5908	60.4926	-104.095	159.981	149.112	233.911	119.264
		slope			-0.6533	-0.54	-0.0113	-40.8806	-8.2128	9.2531	-6.5919
		R2			0.0267	0.0166	0.0646	0.2777	0.0276	0.0003	0.0876
		pval			0.517	0.6105	0.3089	0.0246	0.51	0.9435	0.2331
2069	FULL DATASET	logLik	1.604	-37.2222	-32.3404	-30.5704	70.5874	-90.97	-84.9783	-137.357	-66.8384
		AIC	141.01	81.7776	72.0142	68.4741	-133.841	189.273	177.29	282.046	141.01
		slope		-1.5187	-0.7774	-0.4695	-0.013	-42.048	-10.5232	-8.1357	-7.7753
		R2		0.0633	0.0269	0.0117	0.0816	0.2813	0.0405	0.0002	0.1072
		pval		0.2586	0.466	0.6319	0.1975	0.0111	0.3689	0.9482	0.137
	NO FOREST	logLik	0.7316		-22.8074	-22.0778	77.583	-73.2253	-62.0974	-111.186	-51.5551
		AIC	110.825		53.3291	51.8698	-147.452	154.165	131.909	230.087	110.825
		slope			-0.4741	-0.4296	-0.0069	-47.6549	-12.6725	-14.5163	-9.0975
		R2			0.0162	0.0144	0.1939	0.38	0.1299	0.0008	0.1988
		pval			0.6151	0.6349	0.0674	0.0064	0.1418	0.9093	0.0636
	NO WETLANDS	logLik	-0.3964		-25.443	-26.3988	56.0355	-75.9084	-70.5526	-113.1	-55.4453
		AIC	118.605		58.6002	60.5119	-104.357	159.531	148.82	233.915	118.605
		slope			-0.6595	-0.5326	-0.0127	-42.9849	-10.4844	-6.0456	-7.8777
		R2			0.0262	0.0155	0.0781	0.2956	0.0433	0.0001	0.1204
		pval			0.5211	0.6222	0.2615	0.0197	0.4073	0.9638	0.1583
2119	FULL DATASET	logLik	1.7739	-37.3156	-32.3855	-30.6058	70.6528	-90.8957	-84.8347	-137.356	-66.5812
		AIC	140.496	81.9644	72.1044	68.545	-133.972	189.125	177.003	282.046	140.496
		slope		-1.4307	-0.7228	-0.4035	-0.0135	-42.7366	-12.1236	-8.5764	-8.5567
		R2		0.0553	0.0229	0.0085	0.087	0.2861	0.053	0.0002	0.1278
		pval		0.2919	0.5017	0.6832	0.1826	0.0103	0.3027	0.9459	0.1024
	NO FOREST	logLik	0.7428		-22.8549	-22.1257	77.7041	-73.1522	-61.816	-111.185	-51.258
		AIC	110.23		53.4242	51.9657	-147.694	154.019	131.346	230.084	110.23
		slope			-0.3906	-0.3426	-0.0071	-47.9983	-13.9271	-15.8748	-9.6805
		R2			0.011	0.0092	0.2047	0.385	0.1567	0.001	0.2248
		pval			0.6793	0.7055	0.0594	0.006	0.104	0.9009	0.0468
	NO WETLANDS	logLik	-0.2454		-25.4465	-26.4226	56.0914	-75.8814	-70.4669	-113.097	-55.2851
		AIC	118.284		58.6073	60.5594	-104.469	159.477	148.648	233.907	118.284
		slope			-0.6602	-0.49	-0.0132	-43.5013	-11.6272	-12.3658	-8.4405
		R2			0.0258	0.0129	0.0838	0.2977	0.0524	0.0005	0.1359
		pval			0.5242	0.6533	0.244	0.0192	0.361	0.9266	0.1322
