## Supplementary Information S7.4 for "Large-scale assessment of habitat quality and quantity change on declining European butterflies"

### Sheet: lm_output_SR_SUMMARY
					QUANTITY				QUALITY
			null	Total Area	gain_20y	loss_20y	net_gain_20y	net_gain_50y	quality_loss_area	quality_loss_severity	quality_loss_areaXseverity
1999-2069	FULL DATASET	logLik	51.2513	-37.4221	51.2611	51.6475	51.6778	51.3194	53.3994	51.6769	54.1316
		AIC	-100.93	82.1775	-95.189	-95.9617	-96.0223	-95.3054	-99.4655	-96.0204	-100.93
		slope		12.3829	-0.0005	0.005	-0.4355	-0.0001	-0.0008	0	-0.0021
		R2		0.0462	0.0009	0.0354	0.038	0.0062	0.1774	0.0379	0.2304
		pval		0.337	0.8948	0.4019	0.3845	0.7282	0.0509	0.385	0.0238
	NO FOREST	logLik	43.9499		45.035	45.5304	44.0639	44.3452	46.3863	45.0111	46.2669
		AIC	-84.8195		-82.3556	-83.3465	-80.4135	-80.9761	-85.0584	-82.308	-84.8195
		slope			0.0174	0.019	-0.6359	-0.0002	-0.0013	-0.0001	-0.0021
		R2			0.1136	0.1611	0.0126	0.043	0.2372	0.1112	0.227
		pval			0.1714	0.0988	0.6576	0.4092	0.0404	0.1762	0.0456
	NO WETLANDS	logLik	40.9478		40.996	41.1147	41.322	40.9853	42.3932	41.7798	42.992
		AIC	-78.2698		-74.2778	-74.5152	-74.9298	-74.2563	-77.0721	-75.8454	-78.2698
		slope			-0.0013	0.0036	-0.4335	-0.0001	-0.0008	-0.0001	-0.002
		R2			0.0053	0.0184	0.0407	0.0042	0.1484	0.0883	0.2032
		pval			0.773	0.5917	0.4219	0.7993	0.1144	0.2311	0.0605
1999-2119	FULL DATASET	logLik	41.8675	-37.2095	41.8685	42.4092	42.1933	41.8995	44.2792	42.0568	44.8037
		AIC	-82.274	81.7524	-76.4037	-77.4851	-77.0533	-76.4657	-81.2251	-76.7803	-82.274
		slope		9.5489	0.0003	0.009	-0.5844	-0.0001	-0.0014	0	-0.0033
		R2		0.0644	0.0001	0.0481	0.0292	0.0029	0.1969	0.0171	0.2343
		pval		0.2544	0.9651	0.327	0.4472	0.8116	0.0386	0.5622	0.0225
	NO FOREST	logLik	35.7425		36.9682	37.8156	35.9562	35.9673	39.0525	36.2319	38.3039
		AIC	-68.8934		-66.2222	-67.9169	-64.1982	-64.2202	-70.3908	-64.7496	-68.8934
		slope			0.0291	0.0338	-1.3699	-0.0003	-0.0023	-0.0001	-0.0035
		R2			0.1273	0.2057	0.0235	0.0247	0.3077	0.0529	0.2477
		pval			0.1461	0.0587	0.544	0.5338	0.0169	0.3584	0.0356
	NO WETLANDS	logLik	34.2194		34.2478	34.4189	34.5528	34.2257	35.7375	34.9781	36.1315
		AIC	-64.5487		-60.7813	-61.1235	-61.3912	-60.7372	-63.7607	-62.242	-64.5487
		slope			-0.0014	0.0057	-0.5952	0	-0.0011	-0.0001	-0.0028
		R2			0.0031	0.0219	0.0364	0.0007	0.1552	0.0808	0.1914
		pval			0.8251	0.5577	0.4485	0.9171	0.1057	0.2528	0.0694
