## Supplementary Information S7.5 for "Large-scale assessment of habitat quality and quantity change on declining European butterflies"

### Sheet: lm_output_SR_SUMMARY
		null	CSI 1999	CSI 2069	CSI 2119	CSIdiff2069	CSIdiff2119
SR LOSS 2069	logLik	-79.5487	1.7064	1.9212	1.9751	53.6854	45.164
	AIC	163.729	3.9206	3.491	3.3831	-100.037	-82.9947
	slope		0.0054	0.0042	0.0033	-0.0012	-0.002
	R2		0.0447	0.0284	0.0181	0.1985	0.2589
	pval		0.3451	0.4533	0.5503	0.0377	0.0156
SR LOSS 2119	logLik	-83.5286	1.7891	1.9812	2.0146	53.8758	45.579
	AIC	171.689	3.7551	3.3709	3.3041	-100.418	-83.8246
	slope		0.0048	0.0038	0.003	-0.001	-0.0018
	R2		0.0518	0.0337	0.0216	0.2123	0.2864
	pval		0.3083	0.4134	0.5135	0.0309	0.0103
ED LOSS 2069	logLik	-82.938	1.8771	2.0123	2.0221	55.1632	47.2714
	AIC	170.508	3.5792	3.3088	3.2892	-102.993	-87.2095
	slope		0.0053	0.0041	0.0032	-0.0012	-0.0021
	R2		0.0594	0.0364	0.0223	0.2993	0.3881
	pval		0.2745	0.3948	0.5071	0.0084	0.002
ED LOSS 2119	logLik	-86.9242	1.9673	2.0761	2.0641	55.4128	47.8058
	AIC	178.48	3.3987	3.1811	3.2052	-103.492	-88.2783
	slope		0.0047	0.0037	0.0029	-0.0011	-0.0019
	R2		0.0671	0.042	0.026	0.315	0.4172
	pval		0.2445	0.3602	0.4731	0.0066	0.0012
TOTAL AREA	logLik	-37.941	-37.1143	-37.2222	-37.3156	-37.4221	-37.2095
	AIC	80.515	81.5619	81.7776	81.9644	82.1775	81.7524
	slope		-1.5953	-1.5187	-1.4307	12.3829	9.5489
	R2		0.0725	0.0633	0.0553	0.0462	0.0644
	pval		0.2257	0.2586	0.2919	0.337	0.2544
